# The Xenopus Phenotype Ontology: bridging model organism phenotype data to human health and development

**DOI:** 10.1101/2021.11.12.467727

**Authors:** Malcolm E. Fisher, Erik Segerdell, Nicolas Matentzoglu, Mardi J. Nenni, Joshua D. Fortriede, Stanley Chu, Troy J. Pells, Praneet Chaturvedi, Christina James-Zorn, Nivitha Sundararaj, Vaneet S. Lotay, Virgilio Ponferrada, Dong Zhuo Wang, Eugene Kim, Sergei Agalakov, Bradley I. Arshinoff, Kamran Karimi, Peter D. Vize, Aaron M. Zorn

**Affiliations:** Division of Developmental Biology, Cincinnati Children’s Hospital Medical Center, Cincinnati, Ohio, USA; Monarch Initiative; Semanticly Ltd, London, UK; European Bioinformatics Institute (EMBL-EBI), UK; Department of Biological Science, University of Calgary, Calgary, Alberta, Canada

**Keywords:** Xenopus, Phenotypes, Ontology, disease models

## Abstract

**Background:** Ontologies of precisely defined, controlled vocabularies are essential to curate the results of biological experiments such that the data are machine searchable, can be computationally analyzed, and are interoperable across the biomedical research continuum. There is also an increasing need for methods to interrelate phenotypic data easily and accurately from experiments in animal models with human development and disease.

**Results:** Here we present the *Xenopus* Phenotype Ontology (XPO) to annotate phenotypic data from experiments in *Xenopus*, one of the major vertebrate model organisms used to study gene function in development and disease. The XPO implements design patterns from the Unified Phenotype Ontology (uPheno), and the principles outlined by the Open Biological and Biomedical Ontologies (OBO Foundry) to maximize interoperability with other species and facilitate ongoing ontology management. Constructed in Web Ontology Language (OWL) the XPO combines the existing uPheno library of ontology design patterns with additional terms from the *Xenopus* Anatomy Ontology (XAO), the Phenotype and Trait Ontology (PATO) and the Gene Ontology (GO). The integration of these different ontologies into the XPO enables rich phenotypic curation, whilst the uPheno bridging axioms allows phenotypic data from *Xenopus* experiments to be related to phenotype data from other model organisms and human disease. Moreover, the simple post-composed uPheno design patterns facilitate ongoing XPO development as the generation of new terms and classes of terms can be substantially automated.

**Conclusions:** The XPO serves as an example of current best practices to help overcome many of the inherent challenges in harmonizing phenotype data between different species. The XPO currently consists of approximately 22,000 terms and is being used to curate phenotypes by Xenbase, the *Xenopus* Model Organism Knowledgebase, forming a standardized corpus of genotype-phenotype data that can be directly related to other uPheno compliant resources.
