## Supplemental Table 1: Design patterns proposed to PORE for "The Xenopus Phenotype Ontology: bridging model organism phenotype data to human health and development"

### Sheet: Sup. table 1
Design Patterns proposed to PORE
necroticAnatomicalEntity
metaplasticAnatomicalEntity
neoplasticAnatomicalEntity
paralysedAnatomicalEntity
abnormallyApoptoticAnatomicalEntity
abnormallyApoptoticAnatomicalEntityInLocation
bifurcatedAnatomicalEntityInLocation
abnormallySegmentedAnatomicalEntityInLocation
abnormallyDecreasedMotilityOfCellularComponentInLocation
abnormallyIncreasedMotilityOfCellularComponentInLocation
abnormallyInvertedAnatomicalEntityInLocation
abnormalShapeOfAnatomicalEntityByShapeTypeInLocation
abnormalAbsenceOfMotilityOfCellularComponentInLocation
