## Supplemental Table 2: Design patterns used in XPO for "The Xenopus Phenotype Ontology: bridging model organism phenotype data to human health and development"

### Sheet: Sup. table 2 
Design Patterns used in XPO
abnormal Absence Of Anatomical Entity
abnormal Absence Of Anatomical Entity In Location
abnormal Absence Of Behavior
abnormal Absence Of Biological Process
abnormal Absence Of Biological Process In Location
abnormal Absence Of Motility Of Cellular Component In Location
abnormal Anatomical Entity
abnormal Behavior
abnormal Biological Process
abnormal Biological Process In Location
abnormal Coiling Of Anatomical Entity
abnormal Development Of Anatomical Entity
abnormal Molecular Function
abnormal Morphology Of Anatomical Entity
abnormal Morphology Of Anatomical Entity In Location
abnormal Motility Of Cellular Component
abnormal Number Of Anatomical Entity
abnormal Shape Of Anatomical Entity By Shape Type
abnormal Shape Of Anatomical Entity By Shape Type In Location
abnormally Arrested Biological Process
abnormally Arrested Biological Process In Location
abnormally Bent Anatomical Entity
abnormally Closed Anatomical Entity
abnormally Curved Anatomical Entity By Orientation
abnormally Decreased Coiling Of Anatomical Entity
abnormally Decreased Length Of Anatomical Entity
abnormally Decreased Length Of Anatomical Entity In Location
abnormally Decreased Motility Of Cellular Component In Location
abnormally Decreased Number Of Anatomical Entity
abnormally Decreased Number Of Anatomical Entity In Location
abnormally Decreased Occurrence Of Biological Process
abnormally Decreased Occurrence Of Biological Process In Location
abnormally Decreased Pigmentation Of Anatomical Entity
abnormally Decreased Quality Of Biological Process
abnormally Decreased Quality Of Biological Process In Location
abnormally Decreased Rate Of Biological Process
abnormally Decreased Rate Of Molecular Function
abnormally Decreased Size Of Anatomical Entity
abnormally Decreased Size Of Anatomical Entity In Location
abnormally Decreased Width Of Anatomical Entity
abnormally Decreased Width Of Anatomical Entity In Location
abnormally Delayed Biological Process
abnormally Duplicated Anatomical Entity
abnormally Duplicated Anatomical Entity In Location
abnormally Fused Anatomical Entities
abnormally Fused Anatomical Entities In Location
abnormally Incomplete Closure Of Anatomical Entity
abnormally Increased Height Of Anatomical Entity
abnormally Increased Length Of Anatomical Entity
abnormally Increased Motility Of Cellular Component In Location
abnormally Increased Number Of Anatomical Entity
abnormally Increased Number Of Anatomical Entity In Location
abnormally Increased Occurrence Of Biological Process
abnormally Increased Occurrence Of Biological Process In Location
abnormally Increased Pigmentation Of Anatomical Entity
abnormally Increased Rate Of Biological Process
abnormally Increased Rate Of Biological Process In Location
abnormally Increased Rate Of Molecular Function
abnormally Increased Size Of Anatomical Entity
abnormally Increased Size Of Anatomical Entity In Location
abnormally Increased Thickness Of Anatomical Entity
abnormally Increased Thickness Of Anatomical Entity In Location
abnormally Increased Width Of Anatomical Entity
abnormally Increased Width Of Anatomical Entity In Location
abnormally Inverted Anatomical Entity In Location
abnormally Open Anatomical Entity
abnormally Premature Biological Process
abnormally Segmented Anatomical Entity In Location
bifurcated Anatomical Entity
bifurcated Anatomical Entity In Location
blistered Anatomical Entity
blistered Anatomical Entity In Location
edematous Anatomical Entity
malformed Anatomical Entity
malformed Anatomical Entity By Type
malformed Anatomical Entity In Location
metaplastic Anatomical Entity
mislocalised Anatomical Entity
mislocalised Anatomical Entity In Location
necrotic Anatomical Entity
neoplastic Anatomical Entity
paralysed Anatomical Entity
