## Supplemental Table 3: XPO MIRO report for "The Xenopus Phenotype Ontology: bridging model organism phenotype data to human health and development"

### Sheet: XPO MIRO report
A : Basics	1	Ontology name	Xenopus Phenotype Ontology (XPO)
	2	Ontology owner	Xenbase
	3	Ontology license	CC-BY Creative Commons Attribution 3.0
	4	Ontology URL	http://www.obofoundry.org/ontology/xpo.html
	5	Ontology repository	https://github.com/obophenotype/xenopus-phenotype-ontology
	6	A.6 Methodological framework*	We aimed to design an ontology that covers the breadth of experimental phenotypes captured in the Xenopus literature. As a preliminary phase of development a team of four expert curators extracted phenotypes from 200 papers in the form of freely composable Entity-Quality-Entity (EQE) phenotype descriptions built using the Xenopus Anatomy Ontology (XAO), Phenotype and Trait Ontology (PATO), Gene O…
B: Motivation	1	Need	Xenopus has been a popular developmental model for over a century. It has become the preeminent amphibian model and one of the primary vertebrate models to study human disease and development. One of its appealing features is the ability to observe the full course of development from zygote to adult frog and to be able to observe gross anatomical phenotypic perturbations throughout. Given this ex…
	2	Competition	At present there is no other phenotype ontology for Xenopus frogs.
	3	Target audience	The XPO was developed for Xenopus biology researchers in compliance with standard ontological best practices, maintaining compatibility with other ontologies so that it may be useful to bioinformaticians, ontologists, and researchers in other fields.
C: Scope, Development, Community	1	Scope and coverage	Domain or field of interest: Phenotypes of Xenopus frogs.
			Boundaries/granularity: The XPO encompasses phenotypes affecting anatomical entities, biological processes, molecular functions, and behaviors in Xenopus spanning the developmental spectrum from oocytes to embryonic, larval, and adult frogs.
			Competency question example(s):
			Specific to ontology as is:
			What are all the subtypes of abnormal eye morphology?
			Which phenotypes involve abnormal fusion of one anatomical entity to another?
			Which phenotype classes describe abnormalities in locomotion?
			Applied ontology:
			Retrieve published figures showing abnormal eye morphology.
	2	Development Community	Erik Segerdell (Cincinnati Children's Hospital Medical Center), Nicolas Matentzoglu (independent contractor, formerly affiliated with European Bioinformatics Institute), Malcolm Fisher and Mardi Nenni (Xenbase curation team). Some contributions have come from uPheno developers on GitHub pull requests.
	3	Communication	Users and curators may submit issues pertaining to the XPO on GitHub at https://github.com/obophenotype/xenopus-phenotype-ontology/issues. Questions regarding the ontology may be directed to Erik.Segerdell@cchmc.org.
D: Knowledge Acquisition	1	Knowledge acquisition method	Gathered: A group of expert curators extracted phenotypes from 200 papers in the form of freely composable Entity-Quality-Entity (EQE) phenotype descriptions built using the Xenopus Anatomy Ontology (XAO), Phenotype and Trait Ontology (PATO), Gene Ontology (GO), Basic Formal Ontology (BFO) and Relations Ontology (RO). This initial set of 1078 phenotype classes served as a seed to develop the Xeno…
			Sorted: Classification is purely driven by logical definitions that are fully uPheno compliant. No manual subclass assertions are made. At the highest sibling level within the 'Xenopus phenotype' class, the XPO is sorted into abnormal anatomical entities, abnormal biological processes, abnormal embryonic components, abnormal molecular functions, abnormal organism substances, and absent biological…
			Verified: Class definitions are generated automatically from templates specified in the Dead Simple OWL Design Patterns (DOSDPs) maintained by uPheno developers. Definitions of component anatomical entities and gene function classes deriving from primary published literature or common knowledge are provided in their respective ontologies (e.g., XAO, GO, and NBO).
			Validated: Appropriate coverage of the Xenopus phenotype domain is continually evaluated as Xenbase curators submit new term requests and recommend classes for obsoletion.
	2	Source knowledge location	PubMed
	3	Content selection	The ontology comprises phenotypes affecting anatomical entities, biological processes, molecular functions, and behaviors across the Xenopus lifespan, with emphasis on embryonic and developmental structures and processes.
E: Ontology Content	1	Knowledge Representation language	OWL 2 DL
	2	Development environment	The XPO was bootstrapped with the Ontology Development Kit (https://github.com/INCATools/ontology-development-kit) and the ontology workflow is run inside an ODK Docker container. The ontology is maintained in a GitHub repository (https://github.com/obophenotype/xenopus-phenotype-ontology). Curators can inspect ontology updates in the Protégé editor (Stanford University).
	3	Ontology metrics	Classes: 24170
			Object Properties: 110
			Axioms: 185916
			Individuals: No individuals or instances.
	4	Incorporation of other ontologies	BFO, ChEBI, CL, GO, IAO, NBO, PATO, RO, XAO
	5	Entity naming convention	Most class labels are generated automatically from templates specified in the Dead Simple OWL Design Patterns (DOSDPs) maintained by uPheno developers. In some cases, ontology curators provide custom labels which override the templates and employ more commonly used language, e.g. 'fused eyes' instead of 'abnormally fused eye and eye'.
	6	Identifier generation policy	IDs are in the format XPO:####### and are semantic free.
	7	Entity metadata policy	Every Class MUST have:
			rdfs:label
			definition
			Classes MAY have:
			has_exact_synonym
	8	Upper ontology	Basic Formal Ontology (BFO)
	9	Ontology relationships	Object Properties and their defintions:
			is a: Only use when 'X is a Y' holds true.
			has part: 'X part of Y' where X is a more specific class and Y is a broader class.
			Equivalence Class patterns:
			abnormal anatomical entity: 'has part' some (quality and ('inheres in part of' some X) and ('has modifier' some abnormal))
			abnormal anatomical entity morphology: 'has part' some (morphology and ('inheres in' some X) and ('has modifier' some abnormal))
			abnormal anatomical entity morphology in a location: 'has part' some (morphology and ('inheres in' some ('X' and ('part of' some Y))) and ('has modifier' some abnormal))
			abnormal anatomical entity by shape type or orientation: 'has part' some (shape and ('inheres in' some X) and ('has modifier' some abnormal))
			abnormal gene function or behavior: 'has part' some (process quality and ('inheres in' some X) and ('has modifier' some abnormal))
			abnormal gene function or behavior in a location: 'has part' some ('process quality' and ('inheres in' some (X and ('occurs in' some Y))) and ('has modifier' some abnormal))
			abnormally absent entity: 'has part' some (absent and ('inheres in' some X) and ('has modifier' some abnormal))
			abnormally absent entity in a location: 'has part' some (absent and ('inheres in' some (X and ('part of' some Y))) and ('has modifier' some abnormal))
	10	Axiom pattern	Class : Object Property : Class
	11	Dereferencable IRI*	All IRIs resolve to Ontobee (http://www.ontobee.org/).
F: Managing Change	1	Sustainability plan	The XPO will be actively maintained and developed. New classes will be added as they are suggested by Xenbase curators and the Xenopus research community. At times, new classes will be automatically generated which correspond to additions to the Xenopus Anatomy Ontology (XAO). Term requests can be made on the XPO issue tracker at GitHub.
	2	Entity deprecation strategy	Classes may be obsoleted at the request of Xenbase curators, who may deem the classes unnecessary or representing phenoytpes that are not biologically meaningful. Phenotype classes also will be deprecated when a component Xenopus Anatomy Ontology class has been deprecated.
	3	Versioning Policy	Stable new releases are made in consultation with Xenbase staff but do not follow a regular schedule. A new major version will occur following the addition of a large number of phenotype classes or significant changes to the ontology architecture; several months to a year may pass between major releases. New incremental versions may be released after fulfilling term requests that curators conside…
G: Quality Assurance	1	Testing	The OBO Dashboard, a tool in active development by the Open Biological and Biomedical Ontologies group, subjects the XPO to a series of automated queries and checks which establish a minimum level of compliance with ontology development best practises and principles. See the XPO dashboard report at http://obo-dashboard-test.ontodev.com/xpo/dashboard.html.
	2	Evaluation	All of the above tests are satisfied, a query of the contents of the nervous system returns all nervous system parts across scale. The XPO is already in use online at Xenbase.

### Sheet: PLANA
Supplemental Table 12: MIRO Reporting for PLANA
A : Basics	1	Ontology name	PLANA
	2	Ontology owner	Sanchez Alvarado Laboratory, Stowers Institute for Medical Research, Kansas City, MO. Contact: planosphere@stowers.org
	3	Ontology license	CC-BY NC Creative Commons Attribution 2.0
	4	Ontology URL	http://www.obofoundry.org/ontology/plana.html
	5	Ontology repository	https://github.com/obophenotype/planaria-ontology
	6	A.6 Methodological framework*	3 domain experts surveyed 204 primary literature from 2005-2019 to gather anatomy terms. Terms were either made a class or a synonym. Initial structure was laid out by domain experts using Protégé. Further poplation was made through shared spreadsheets. Further classes were added by compositing classes from extant classes via patterns.In order to have maximal cross species coverage and compatibil…
B: Motivation	1	Need	At present, the planarian field has experienced and is poised for continued rapid growth, establishing now as a good time to standardize vocabulary while allowing cross-species comparisons. While the planarian field is growing, so too is the size and complexity of datasets both within the field and in biological research in general. Both the depth and breadth of scope of experiments (and resultan…
	2	Competition	At present there is no anatomy ontology for Planarian research, despite a rich anatomical history.
	3	Target audience	PLANA was developed by planarian biology researchers for planarian biology researchers in such a way as to be compliant with standard ontological procedure and maintaining compatibility with other ontologies so that it may be useful to bioinformaticians, ontologists and researchers in other fields as well.
C: Scope, Development, Community	1	Scope and coverage	Domain or field of interest: Anatomy of Planarians
			Boundaries/granularity: PLANA encompasses life cycle and anatomical information currently known for both biotypes of Smed from a whole organism scale down to cellular organelles.
			Competency question example(s):
			Specific to ontology as is:
			Where are neoblasts in the whole animal body plan?
			When are neoblasts present in development of the planarian?
			What are the parts of the planarian eye?
			Applied ontology:
			Return all images annotated with neoblast compartment
	2	Development Community	The current development community of PLANA are affiliates of the Sanchez Laboratory at the Stowers Institute for Medical Research: Sofia Robb, Erin Davies and Stephanie Nowotarski. This development community is subject to change given interest and domain expertise.
	3	Communication	Any issue tracking associated with PLANA can be found on the GitHub repository issues page : https://github.com/obophenotype/planaria-ontology/issues. Questions regarding the ontology can be addressed to planosphere@stowers.org. We do not currently have a listserv.
D: Knowledge Acquisition	1	Knowledge acquisition method	Gathered: Three domain experts scoured primary literature for the evidence of an anatomical feature and used extant ontologies and extant terms from other ontologies (BSPO, GO, PATO, RO, UBERON) for both organization and terms. If a term from another ontology had a definition that was appropriate, it was kept. If the term required a change to make it planarian specific that extant term was includ…
			Sorted: PLANA was originally is “is_a” complete, such that every term is “is a” related back to the origin in a parent:child relationship. At the highest sibling level, the ontology is sorted into Smeditea mediterranea developmental stage, Schmidtea mediterranea developmental term, biotype, processural entity and anatomical entity. At one of it’s most granular sibling levels, the anatomy ontology…
			Verified: Every term must have a definition/ description deriving from primary published literature. Where an anatomical term is common knowledge, we defaulted to one of the most comprehensive anatomical descriptions to date: Libbie Hyman’s The Invertebrates: Platyhelminthes and Rhynchocoela 1951.
			Validated: To ensure appropriate coverage for contemporary use, we used pubmed to generate a list of papers that were from 2005+ that included RNAi based search results, but excluded reviews, protocol papers and alternate species papers. From there we either added terms, created synonyms for extant terms or discarded terms that were not originally included in the ontology.
	2	Source knowledge location	PMID, DOI, OCLC
	3	Content selection	The ontology in its present form places emphasis on developmental and homeostatic anatomy. It does not include phenotypes or processes.
E: Ontology Content	1	Knowledge Representation language	PLANA uses OWL 2 DL
	2	Development environment	PLANA was developed using both Protégé and Web Protégé (Stanford), GitHub, OntoFox and the Ontology Developer Kit (https://github.com/INCATools/ontology-development-kit)
	3	Ontology metrics	Classes:1000
			Object Properties: 14
			Axioms: 20393
			Individuals: PLANA does not use individuals or instances.
	4	Incorporation of other ontologies	BSPO, GO, PATO, RO, UBERON
	5	Entity naming convention	Naming convention defaulted to the term used first in the primary literature. If this was unclear or part of common knowledge we used names definitionally compatible that were contained in Uberon for greater ontology strength. For all terms, other commonly used names are included as synonyms.
	6	Identifier generation policy	IDs are in the format PLANA####### and are semantic free.
	7	Entity metadata policy	Every Class MUST have:
			Rdfs:label
			Has obo namespace
			Defintion
			Database_cross_reference (associated with defintion)
			Classes MAY have:
			rdfs:seeAlso (URL to website)
			has_exact_synonym
			foaf_depiction
			comment
	8	Upper ontology	PLANA uses a majority of higher level classes from UBERON to faciliate eventual integration (bridging). We also referenced ZAO while setting up initial structure in order to keep organization somewhat parallel to extant model organism anatomy ontologies.
	9	Ontology relationships	Object Properties and their defintions:
			is a: Only use when 'X' is a 'Y' holds true.
			part of: X part of Y where X is a more specific class and Y is a broader class
			contained in: X contained in Y where X is more specific class and Y is a broader body region class.
			anterior to: X anterior to Y if X is further along the antero-posterior axis than Y, towards the head
			posterior to: X posterior to Y if X is further along the antero-posterior axis than Y, towards the tail.
			adjacent to: X adjacent to Y if and only if X and Y share a boundary.
			immediately superficial to: X immediately superficial to Y if X is further along the medio-lateral axis towards lateral than Y and X shares a boundary with Y.
			immediately deep to: X immediately deep to Y if X is further along the medio-lateral axis towards medial than Y and X shares a boundary with Y.
			develops from: X develops from Y if and only if either (a) X directly develops from Y or (b)there exists some Z such that X directly develops from Z and Z develops from Y.
			produced by: X produced by Y if some process that occurs in X has output Y.
			existence starts during or after: X existence starts during or after Y if time point X starts >= time point Y starts.
			existence overlaps: X existence overlaps Y if and only if either (a) the start of X is part of Y or (b) the end of X is part of Y.
			existence ends during or before: X existence ends during or before Y if time point X ends <= time point at which Y ends.
	10	Axiom pattern	Class : Object Property : Class
	11	Dereferencable IRI*	All IRIs resolve to ontobee (www.ontobee.org)
F: Managing Change	1	Sustainability plan	PLANA will be actively maintained and developed. New terms will be added as they are suggested by the developers or the planarian researcher community. New terms can be added singly or by bulk using the issue tracker in the PLANA github repository https://github.com/obophenotype/planaria-ontology/issues/new/choose
	2	Entity deprecation strategy	Entities to be removed will likely be a split situation where an anatomical feature spilts into multiple others. If that is the case then all resultant parts will be renamed and placed appropriately within the ontology. If a term is removed, it will still be searchable and can also be used as a synonym of another term if appropriate.
	3	Versioning Policy	Stable releases are picked up monthly. A new version will occur when large scale changes to the ontology with respect to architecture are added or changed. For example addition of 5 new terms across the ontology requiring no architecture changes will be picked up on the monthly releases, whereas addition of a new sibling class at the primary level of the ontology will merit a version. Addition of…
G: Quality Assurance	1	Testing	Given the relatively simple competency questions and architecture of the current version of the ontology (i.e. no instances), query responses are quick. The most common use will be in returning anatomical relationships with respect to part_of and existence (temporal) object properties. We check the integrity of the ontology through querying using the queries in Supplemental table 4
	2	Evaluation	All of the above tests are satisfied, a query of the contents of the nervous system returns all nervous system parts across scale. PLANA is already in use online at www.planosphere.stowers.org (see below).
